# Gestationally-Dependent Immune Organization at the Maternal-Fetal Interface

**DOI:** 10.1101/2021.06.25.449807

**Authors:** Amber R. Moore, Nora Vivanco Gonzalez, Katherine A. Plummer, Olivia R. Mitchel, Harleen Kaur, Moises Rivera, Brian Collica, Theo D. Palmer, Sean C. Bendall

## Abstract

The immune system and placenta have a dynamic relationship across gestation to accommodate fetal growth and development. High-resolution characterization of this maternal-fetal interface is necessary to better understand the immunology of pregnancy and its complications. We developed a single-cell framework to simultaneously immuno-phenotype circulating, endovascular, and tissue-resident cells at the maternal-fetal interface throughout gestation, discriminating maternal and fetal contributions. Our data reveal distinct immune profiles across the endovascular and tissue compartments with tractable dynamics throughout gestation that respond to a systemic immune challenge in a gestationally-dependent manner. We uncover that mononuclear phagocytes and neutrophils drive the temporal immune composition of the placenta with remarkably diverse populations, including PD-L1-expressing subsets having compartmental and early gestational bias. Our approach and accompanying datasets provide a resource for additional investigations into gestational immunology and evoke a more significant role for the innate immune system in establishing the microenvironment of early pregnancy.
