## Supplemental Table S2 for "Gestationally-Dependent Immune Organization at the Maternal-Fetal Interface"

	e8.5	e8.5	e9.0	e9.0	e10.5	e10.5	e12.0	e12.0	e15.0	e15.0	e17.0	e17.0	e19.0	e19.0
Cmtm7	10.1196661301797	10.4939674988732	10.1797486434552	10.2853432613699	10.1924173494368	9.87794665469709	9.5465375994685	9.46980662912042	9.1605572105191	9.34726923271635	9.1622906135458	9.11659868490038	9.80198636411462	9.6619900336979
Il1rl2	8.08767498668722	8.18601021314456	7.90286949578123	7.94899790774008	7.78479186504406	7.34685054430168	7.52470624928314	7.47400602619657	6.13760598424789	6.77482658495126	5.97762338143295	6.12748883792323	6.28369957423635	6.47263398314548
Sema3d	3.9716814942923	3.64823532977363	4.53611508403112	3.61022758954469	2.83268751643953	3.84689442670347	2.80302033179371	3.43429461795993	2.57603833676208	3.28495824438855	2.78743246451687	3.42800835511249	3.15591110589448	3.38997973788515
Acvr1b	8.05827860919418	8.2532896768707	8.22536652236201	8.17079136015601	8.48748634934854	8.27543547027005	8.78473952711404	8.41340791183145	9.62464743268943	9.82998112874893	9.87833298492591	9.54949590755575	9.94953347398003	10.0292278612619
Adm	10.8198190417133	11.5237760902098	10.9304054499681	10.9864365348975	12.5496313915035	12.3001388860608	13.1890841848588	13.0626909214821	13.6464178537627	13.5303328104528	13.2698808571718	13.3300357866688	13.2003357277363	13.27032672081
Angpt4	12.5831577687669	12.3353797466032	12.5490982861742	12.1816212739679	12.2404479060239	12.1605313700855	11.1390831679419	10.8454900509444	11.2953683214695	11.5568207118037	10.8796919836764	10.7176233062379	10.6846197713077	10.3671056472072
Fgfrl1	7.65973193890809	7.75280879163186	7.60591651994361	7.81074513328868	7.51810232849935	7.53595184586309	7.90239923457766	7.96278613660162	8.26776518032888	9.06022035831686	8.3534115159017	8.57350328947321	8.93411248569133	9.09813212038911
Ar	9.1565761130365	8.68802645544561	8.23186436888115	9.3398655874691	7.77912836925098	9.00308496836845	8.44826500790015	8.63912360967898	7.30516799015635	7.54696389273749	6.43629511983936	6.75987487109545	6.24469681780449	6.30587934677885
B2m	12.6012631099596	12.9612098282172	12.7099729419043	12.9288536574103	13.2681166437349	13.3090411490985	13.8188660353512	13.6684409416042	13.8902718781341	13.8206601462358	13.7315413586583	13.8175672009095	13.7339939159411	13.8493397090198
Bdnf	7.60720453485304	7.66963626613284	8.15291857613662	7.60559063278446	8.19440229193857	7.60028462289809	7.42995065740377	7.27594754794549	6.37823415521924	6.1714870750994	5.92526364632421	6.00972786308087	5.95086496080606	6.20855627634418
Bid	8.02037996406185	8.47399385403724	8.21995742986286	8.55254998861286	8.88708654676436	8.37182890706069	9.34457110349041	9.23621993473057	9.48331598627571	9.76524465328376	9.45646120139401	9.08583358567918	9.86757528037446	9.79183197453161
Bmp2	12.2385402841886	12.0581419392814	12.4446132364052	12.1916656607155	11.0186752021986	10.3373331110997	7.74310425744848	7.83942427049034	6.25833047261243	7.05593312860741	6.74905150083135	6.37056536097697	7.59618975614441	6.96596893780977
C5ar1	5.35205225634249	5.92115065804719	5.31273777111991	5.30188025283903	4.9878210832815	5.24963495731019	6.20804897901997	6.15532422905059	7.20619387452326	6.69927399361746	9.16419545737647	8.11591758835278	9.63101694951432	9.91473193528698
Casp3	10.0273697228923	10.6352782625273	10.5930035507097	10.3189573696181	10.3306603512997	9.77799332590882	9.50049535217777	9.29670058928291	8.9163900562512	9.10772709519064	8.622227568553	8.49309888651085	8.38174625520075	8.88667512183148
Cck	8.57646923007021	9.02792534292539	8.96980955392011	9.08256156121102	10.1997349093361	9.40863756779353	7.98088216018011	8.02892271059601	6.48437984939623	6.76995682388112	6.30620754695639	6.8418850856862	6.71877259182719	6.92173384645773
Cd48	7.80924721775119	8.5919449017656	8.30478936895061	8.51760640416511	8.3877933272401	8.14800874265213	7.79505908694468	7.48239656364151	6.72268459807061	6.50937914891469	6.99854530074887	6.60389334866513	6.88204383971221	7.62092358635197
Cdk4	10.7604804485258	10.6385707643762	10.5701678420861	10.8394006489884	10.2050014433386	10.2521178139374	10.1782677129008	10.2740892358486	10.1016763364682	10.2530627101504	9.85045878269305	10.0217045757636	10.4933441123336	10.3030717815849
Csf1r	11.0259527527624	11.4540787079145	10.7876210105465	10.6557713013386	11.3359814928758	11.1602527682127	11.7721644400395	11.8068601184082	12.6037100207263	12.9841718764474	12.3231364093898	12.0923934487356	12.8947823395573	12.5213967796209
Ctsb	8.80066050913391	9.36733393184988	9.39261795294147	8.845223441358	10.3900033915318	10.0306202409997	11.2665288935756	10.5738137883244	11.6413414557732	11.9804602202588	11.3796339570644	11.211902283511	11.5942928754832	11.3961466420688
Ctsg	10.6743282317731	11.4399243601134	11.8318673473243	12.1064978377712	12.2159567064377	11.5940329559483	11.7246029529878	10.7578441659502	10.3507701576017	10.5713980874917	7.6990310157379	8.30405921622929	7.45989058495499	6.95142460588543
Ctss	9.22779641941148	10.0057340102292	9.99236624159539	9.25785216489816	10.6661583031946	9.53338229918364	10.7609752029106	10.5637044156698	11.7342430395231	10.6085357550926	13.3117600914801	12.6841774771158	13.2375828378772	13.5055996983437
Edn2	7.66402054638295	7.55259225418735	8.05972840728519	7.84492540762139	7.73393726687969	7.46043951359018	8.53195842314783	8.35991204650368	11.657055792644	10.4130058706793	11.3388037810382	11.1537059194157	12.6097644254699	12.5575331062923
Ednra	6.54726472981205	6.86510224371821	6.46568067315851	6.96203996437795	6.50143914515887	7.31466933893579	9.02197656767305	8.32038990327106	8.92289951651873	9.17521269535018	7.76699261663078	8.62581475855922	7.81215804805501	8.07471414450734
Ednrb	11.713251605043	11.7673340919762	11.7835601937427	11.3469967667619	11.2031852470307	11.2662337139622	10.390695626501	10.0148029968518	10.0305940341682	10.0114746731814	11.3406201252069	10.6733718000695	10.2634440974691	11.3768959234852
Egfr	8.85717236184572	8.69393642288885	8.49552728608043	8.28861234049634	8.01213284942009	7.88770803302981	7.3291056522118	7.38614702987985	6.81983420648161	7.82429052415207	7.17462612994241	7.15081350683465	7.81827539243074	7.3815775581468
Eng	8.55531001892129	8.72971590051172	8.59318567586054	8.68766611796934	8.82350417810945	8.73263552588319	8.60847661582495	8.49534339887786	7.83840977236449	8.22393894696312	7.75310306768648	7.89956236015469	8.19211524107638	7.99567671466173
Ereg	5.10387525913774	6.35159299620928	6.0609336595974	5.1124499327243	5.92495498496888	6.77803769314103	4.55857377624063	4.6839771069756	3.61694576003866	3.37573453858316	3.5837597536395	2.98732086592925	4.34653146202802	4.16075887605024
Fcgr2b	6.65932521327939	6.90786408624498	6.93644949305764	6.61304536859918	7.5363093911043	6.75651629343584	7.1358016156325	7.32436059092709	8.6795117680734	7.51506901403224	10.5978244432437	9.70627152380886	10.5923383651139	11.1815864911792
Fcgrt	9.22161611986866	9.4745962526822	9.118759427021	9.42550965856273	9.3080022102787	9.06672964794085	9.93989798237866	9.79876500858957	10.2914067155169	10.8229858149469	10.2946988544706	10.3189912520833	10.4905861745634	10.8639725109024
Fgf5	6.88820746518712	7.06306066087741	7.07654840656189	7.02255646081479	7.231701199029	7.43277571913078	7.55359857752729	7.52607663876789	7.5168818908212	7.61527650586571	7.57358660060263	7.73352382020767	7.9440443581651	7.78185145756426
Fgfr1	11.6388711910518	11.5282948878341	11.603630053709	11.395838279638	11.9993954630324	11.9081606600003	12.2128535189625	12.1549051110639	12.3655922116976	12.381360980608	12.5338915633209	12.4013894113951	13.0263024567245	12.7812213803086
Figf	7.46100460993347	8.05307331312233	8.50265282321494	7.8287902308335	8.70876317802499	8.06107951869567	9.07427796361775	8.73696672127127	9.30924668670536	9.37086391911796	8.61087350933258	9.3454229892072	8.47354341193038	8.60748937135751
Ctgf	10.7290139703537	11.2977147434701	11.3225777249259	11.2015211462166	12.2666861223465	11.8462637238965	12.9102415305233	12.6699167890716	13.9906443413158	13.7758631211531	13.9015068053377	13.785049335924	14.1968575107307	14.0196451932372
Flt1	8.44944582232806	8.41924391786515	8.15895801346761	8.38864160033426	8.14559085013968	8.55393642184342	8.54463993476283	8.81686845896612	10.0380396647929	11.16140464626	11.6967298096064	11.2240849042035	10.7229526470407	11.6913993770441
Fos	11.2214638706953	11.2543720060042	11.3608997443303	11.246026198542	11.8923166426228	11.2423702784992	12.4564760892387	12.2681100628098	12.5247236320139	12.6024903318058	12.3219943108159	12.0554071744165	11.4620579440852	11.5566530947806
Ghr	7.50024436658882	7.53502648053584	7.55283813842764	7.15667975573886	7.94455980513106	7.5419019759369	8.63568547569932	8.28985290441347	8.66835672648075	8.7207299209211	8.54447765837514	8.37310875271919	8.02310007233758	8.84360704649056
S1pr2	10.028910282278	10.2849466807278	10.0625534884773	10.3090522369365	10.3172090844346	10.3587401991365	10.8809808532957	10.7673932728179	10.9663886472791	11.7189382292674	10.8611613657534	11.0505751580955	11.049014675761	11.2448906259087
Cmklr1	7.19014073136449	7.74274057997985	7.49052199702401	7.75188544536324	7.96084760173922	7.53994974960262	7.94000813929636	8.32443260235957	8.48661784693986	9.5894826194057	9.26357672341304	9.03055955076981	9.10230119233868	9.16401439151743
Cxcl1	8.40496696734309	8.51830694600077	8.67818461126018	8.46993480312332	8.79217535071814	8.95006009047263	8.95280821230424	8.96503100122666	9.30332412685951	9.286093344667	9.27854005941193	8.83858310673329	8.95408286821198	9.20087163852397
Guca2a	10.6152268398715	10.2732617732188	10.8901852230722	9.84705108030122	11.3604756658248	13.0743560777879	9.69521436916039	10.038902532601	7.69849632031307	7.61377473362478	7.3110671022556	7.42910540752893	7.52532504343348	7.39495137033607
Gzmb	12.0705473152795	12.7126297393664	12.3052974056419	12.7987338277519	12.2504894024528	12.3180380040825	11.8797295026838	11.1745424937467	10.8483592567738	11.3056736138089	9.03996908650036	9.2965514731606	8.72254116288109	8.46318920404789
Mr1	7.64625627949712	7.67405099366056	7.38171597769485	7.62554812884275	7.59920619477797	7.70715893562585	8.49006866185269	8.25250459846461	8.17881919493738	8.53379692629984	8.18023739015012	8.03446885159095	7.69730121950481	8.16711703022744
Hbegf	8.50690655458069	8.95830910414378	9.0087451398512	8.69471655739276	9.77182616909593	8.79361631379581	10.1669651939432	10.0614103481006	11.3117239104371	11.1492358627701	11.4346558512296	11.1676652645992	12.2369090192812	11.7879894611982
Icam1	9.43930314954403	9.70513124456888	9.95858026411851	9.86067575689251	10.0993399196157	9.26581895484961	10.5207620590515	10.5141104218149	10.5316904371088	11.2633449134633	10.216913152626	10.2343839588624	10.3758279180977	9.87899808901953
Icam2	9.70671011849347	9.91785389197924	9.44379725231476	9.84024763178652	9.51520111569198	9.74947560671085	9.21986065437904	9.21630692117309	7.98514176124665	8.01688626909469	7.74534491164144	7.50717620979376	7.69643902065575	7.89760347428054
Ifna5	8.93502946821391	8.96602952197446	8.9027007017031	8.7857009336128	8.83124072943484	8.59055336792557	8.15184867172733	8.2182193216041	7.50093745867092	8.05893877256917	7.39418827777753	7.79963132338787	8.17043586547579	7.52411070305666
Ifnar2	9.46184570208602	9.63625302434562	9.4524121706163	9.35948163773668	9.8525295094042	9.58836609831879	10.0627706772101	10.0102791268491	10.5210517186998	10.7613642350817	10.5693999484732	10.5997706107296	10.6324145500017	10.9758966778413
Igf1	10.9890055655333	10.7883317136502	10.8054512735995	10.2231292796187	10.2352316226795	9.73294242220992	9.73225732625695	9.31187997903985	6.34109623795764	6.22034930420045	6.52639751332365	6.23528667965533	6.00425418031665	6.45251307170148
Igf2	8.42522010022431	8.77531726787157	8.54252504747798	8.74399622594264	9.6404618665349	9.62310233404061	8.96598047784681	9.66511381033524	11.5833620627788	12.5289211772658	13.4344053953529	12.9756203351789	12.3903170344738	13.2956217306985
Igf2r	8.8712984699028	8.99294683091043	9.18872977047348	8.88502519629036	9.5578408399874	9.24466590122053	9.70649601806119	9.49897881394773	10.1334081165442	9.8276570933312	10.0444200767062	9.40920846610845	10.5916513699104	10.253964455519
Cyr61	8.86410564869394	9.42246008615722	8.6924341727356	9.37423964377229	10.439155598696	10.195251618897	11.8112839702681	11.1995392329032	12.8316868712776	12.8666058915144	12.4051638055857	12.623745716696	12.7733957775219	12.9295672602827
Cd74	9.46860164380913	10.0096089079898	9.96645353990585	9.48138976918182	10.4730035077321	9.77249933263899	9.58946763826546	9.50856928625809	8.68613980833126	8.16263805131353	9.32305025543207	8.59675255837275	9.40043546180849	9.33269003408737
Ikbkg	8.74784387649275	8.80803102690832	8.46320964342504	8.69536750746043	8.76763493721076	8.75377833804678	9.1080251770014	9.01848117786653	8.98908506428291	9.47812041230871	9.17405680867118	9.38133745524729	9.25359224363137	9.319496006578
Il10rb	8.77569257704551	9.02890337761055	9.20700455571105	8.76094942998063	9.23916887866545	8.82539132511789	9.42693142771105	9.31061732557376	9.77271870288853	9.8292010510304	9.78642156827552	9.58436876966795	10.147011534868	10.1539421019491
Il15	8.62843460368354	9.15382306571954	9.15620445481439	8.64213113827718	9.24085094642782	9.5254542517506	6.57302605121108	7.76915682340258	5.74811232482833	6.4005891607423	5.91895861891761	6.10106171841281	5.81636930745416	6.15035658020834
Il1r2	12.2137892459711	12.3451792881208	12.3659921053438	12.330316096817	12.6966665712568	12.2115756361956	11.8636481296193	11.6703150069618	9.44036673164227	10.0953126213451	9.21121423064812	12.2659326153935	9.30051272376556	9.12796079952256
Il1rap	6.07724299893246	6.00508554297662	5.83017925204958	5.84310449661493	6.02604753748215	5.9996618287188	6.28845085037798	6.41957259894807	6.63682759853118	6.95890066021304	6.35584439175799	6.50380984044215	6.21831620724691	6.57771582781972
Inhba	8.93766512542402	9.22700937863888	8.26190215987566	8.06365393418451	8.74942364787001	8.08037519318096	9.36206435870668	8.79167083620465	12.4465739042376	11.2312967941935	12.5471128727834	11.8211329960544	12.7425587068611	13.1093435808901
Inhbb	8.91470204174869	9.27755940562264	8.86821448884611	9.35524096282875	10.3343604478276	10.0093247755529	11.3811010987279	10.9288802990077	11.6340454928325	12.8103306299171	12.8454976956397	13.089956560474	13.0882418254587	12.9620869730494
Lck	7.76167754583534	7.75993477469688	7.84164611123607	8.27986126090461	7.67838182583426	7.83029335872258	7.52605315733959	7.68573695738865	7.62258632316097	7.07629185712929	7.22698048823985	7.1761531981306	7.22366387996358	6.93887385492602
Lifr	8.74605742335907	9.3987159064328	8.67983545134593	8.70350565303417	10.7809948950765	9.15086172953558	11.6094013134846	11.058129760146	10.3980499628903	10.7778922621195	10.7234117999226	10.3430713170793	10.4205602983959	10.1248941618049
Psmb8	9.2878808764902	9.65061558684524	9.58579444036464	9.70089048991195	9.55264220281542	9.17109421257108	9.31657569838957	9.00242405696468	8.91141895385389	8.80359515573282	8.98993372431032	8.98193540043445	9.37740576913763	9.38183059633102
Il17rc	9.29255400993824	9.29658129761809	9.04645559044911	9.17690864877919	9.43046927846759	9.36989828528332	9.69595032844605	9.65582227372117	10.5405601041579	10.5739869949255	10.202999217746	10.3981547384306	10.6937822615854	10.515673230958
Met	7.52384419486864	7.88324812080296	7.70619207901299	7.38116221980073	7.87197914116857	7.5276881167172	8.45034523501877	8.15821077774757	8.35597649580087	8.70439822578333	7.67622508828972	7.42392266908726	7.50480310102049	7.74709867061959
Nov	5.99801492926968	6.14083999355372	6.02553825590858	6.36157537903412	8.28444010142687	6.99118168140853	10.8705011218007	10.3162385331356	12.3880304741015	11.5815541495544	11.4972800332921	10.5138795544584	11.3256444429731	11.4950130426127
Npr3	8.36692539696986	7.97563591780008	9.005211890628	7.69988472869748	8.10698162110467	7.31097624958131	7.65502976252329	7.76555463632294	5.8972404255748	5.69707876590054	5.51339599455373	4.7504457200546	4.29792505250381	4.45463653429566
Nrp1	10.5268366436038	10.5661216034411	10.6824609335451	10.3756715582884	9.86507903893021	9.61418529967801	8.67934989919995	8.67730738416117	8.0759817990179	8.16444941424838	8.47537271211444	8.35681287394995	8.45571353135309	9.34665777386673
Tnfrsf11b	10.8677713961805	11.1342831988008	11.3627043865384	10.9708004608809	11.5584594588685	10.5097769833311	11.8070654684314	11.6505469287827	12.2845190492851	12.1500106158815	12.3900520415631	12.1212880829003	12.627973374421	12.3230643332278
Osmr	9.73886745766703	10.0767407887018	9.93816962108228	9.60651995745147	9.73632243713886	9.25185635036836	8.53199739878874	8.38878364808255	8.56538011556151	8.3230907991119	8.34393629910636	7.83452161453217	8.25232482161282	8.12235176215594
Pdgfa	7.03748106343568	7.31463308917817	7.77638697075031	7.26101359384294	8.22931393078187	7.79894479144314	8.1066676220014	7.83202287106889	8.6748984331333	8.24866291062417	9.14908912085522	8.95533896089067	9.83777928995712	9.34107621768896
Penk	8.44418252058879	8.72083592412391	9.06060677362113	8.8506744268041	8.01248487140371	7.92386820899215	7.34521893740405	7.08403236522353	7.18119202052198	7.23834741255537	7.01009726107214	7.05225285135599	7.11339837825805	7.1138671594827
Prf1	12.0521339543673	12.5919827574181	12.5004998336665	12.6336759558576	12.8453540077968	12.5027030395282	12.0130281018415	11.8231996324595	10.8679180795527	11.5613466638541	7.57216207571412	8.49417556796203	7.20416028445136	6.7354274025499
Pgf	7.90848869716106	8.1585390032613	7.61920756746624	8.05840308933299	8.51955369844897	8.59468290024157	9.56081237894851	9.52529371846231	10.7850110095059	10.4062964334529	11.1784718978697	11.4773692124171	10.3970563553881	11.5644448596568
Pik3r1	8.3991881872617	8.37949966966265	8.1339487656077	8.26799452612404	8.17873953561556	8.04750567125157	8.41570374654348	8.04605444879316	9.284453982682	9.26882969190545	8.54792789252806	8.22184808771816	7.43455317218516	7.84717012566021
Pik3r3	9.79013179110344	9.42728979435686	9.43915767698173	9.25441452637856	8.99177124919981	8.9159719711983	8.81545694984001	8.68149494618647	8.14831387259339	8.51283525689923	8.43427793545088	7.87553435157324	7.76840269786539	8.55574714695202
Plau	6.03212288907194	6.16279411930629	5.99810521903664	6.08346868990983	6.20216301365582	6.63370728391689	6.41677219842908	6.51105683030277	7.03593176911538	8.01860635784175	7.22892448425316	8.00950393946943	7.30200824940799	7.98549473784163
Pparg	6.30332412685951	6.77412814429358	6.82764121673657	6.91201507355946	7.57156305219755	7.38570712465793	7.12990118236507	7.54906073272894	8.45990287668798	9.33056960381931	10.2928760549731	9.97100316058855	8.72871643927528	9.03935502322491
Ppp3ca	9.38034850234509	9.61516429507612	9.64710580452678	9.20635262809257	9.23942907124452	8.72511399855272	8.75596911788892	8.59433953471476	8.12727214810046	8.56669720734828	8.7296853150309	8.48586955068015	8.30823890271886	9.06993304637554
Lgmn	11.5098566359961	11.8334202495126	11.4945096161343	11.6642908285433	12.2066096497179	12.6687801901111	12.0777069872998	12.1719129723531	12.038068824157	12.6146019599836	12.4193347867114	12.4521521633618	12.7127030277278	12.8211788471654
Psme1	10.4715522752809	10.5239823541559	10.30278284343	10.4475110107368	10.0454074752385	9.87397771870325	9.95774341930282	9.65819362750466	9.49174088235145	9.75466039340263	9.81586838250707	9.96465998725452	10.1051843610202	10.1498499840578
Ptgds	5.93628458266144	6.59439925632925	6.31422521663098	6.35538633739997	10.2532069327231	9.90051816485905	10.4253638375333	11.7673750635867	10.0175600756759	9.69597989816007	9.59754793405996	9.9712935034606	10.9236001007934	11.1545478948087
Ptger3	7.05893336262168	7.36974564290873	8.43525770575532	7.06564770129609	8.13912154943406	7.47298320664059	10.4231495341117	9.47708633614562	10.5170866814783	10.2192471887683	8.46890909211059	8.64943582947457	8.7387104250406	8.89214509102502
Ptger4	9.41781454872737	9.59689974525132	9.82222983346047	9.5291357378937	9.50574209650289	9.50154264605724	8.89551772489496	8.93800931942714	8.42296879608746	8.16290486699521	8.48356187283465	8.13650415236168	9.0265732374624	9.07082936863767
Ptn	12.5724051211232	12.3767255731876	12.6118803366297	12.0964447061664	11.9034435492516	10.8688148398076	10.6030949719103	10.9650129580073	8.82900596567751	8.60096473360987	8.68358417795011	7.18369492397791	7.30918528434653	7.65182666242129
Rora	6.49052199702401	6.81530643542882	6.91499497171832	6.59878204013353	7.02233451968182	6.83591144556604	7.47963477484052	7.33768433566651	8.06889111005669	8.50178942593113	9.19872986886563	8.67908242387294	7.3020905269204	8.21752639961939
Rxra	8.43474080349323	8.34652259762406	8.03077195540567	7.79176198736822	8.19850397587581	8.13390767825609	8.45772560711075	8.30674526918095	8.73128847951248	9.05139385510106	9.01119649996859	8.98764489013711	9.29280705137435	9.18300010846999
Sct	9.57208815904923	9.82397699218901	9.8230120959024	9.72419151290126	10.8500453746961	10.6224161088826	10.9529799781767	11.7611335716148	12.6950723101531	13.2645746946091	13.4978386171746	13.3087248255197	13.2918364824208	13.4317386426879
Cx3cl1	8.17841089441228	8.2649726639432	8.03661871835331	8.17595367318565	7.98676928895828	8.07389519323027	7.92075181187871	8.04469464952117	7.13387172586352	7.79128663586966	7.38330684868059	7.22498565223821	7.3460261040547	7.20152604704985
Sema3b	8.5057321737418	8.55652138202786	8.33466212358713	8.52328750426631	8.96042193273547	8.64398963289436	10.5690134741045	10.2177614489194	10.8569187930808	11.4476427304279	10.8250175923783	10.8409541198631	11.1507519570985	11.2308352501814
Sema3c	8.88585496957343	8.2685045727848	8.44295593282133	8.1237127489359	7.33597981860547	7.20655531879664	6.56958222968651	7.20870257896718	6.47026027322518	6.69242719808971	6.527461367005	6.66011001953826	6.43456151187261	6.51448525592196
Sema5b	7.36339888998109	7.46320555557277	6.89154070253711	7.11639594931123	7.13047789788222	7.2205718027404	7.69272010418934	7.54043030433156	7.48207382029194	8.10700778461203	7.52574003510353	7.91365537748694	7.91845183168786	7.88176249219043
Sh2d1a	5.7937398508555	6.15060029241809	5.84265205200295	5.99894013161127	6.11230396266894	5.56596267728106	5.88388958605637	5.28195783767613	5.05675691879274	5.14661449505859	5.08138223950696	4.84904848834631	5.25693516147121	5.14192319772374
Shc1	11.9421930153673	11.7847554740282	11.2704857262894	11.9427212181724	10.9778086716521	11.4363503027023	11.2950508514076	11.3077592187513	9.91958887343918	10.7954893648577	9.68726019322045	9.9782642842207	9.95423412246299	10.0975475930644
Slit2	7.06090124446172	6.93545974780529	7.43856732348705	7.37129748113813	7.11717554569216	7.30707327245041	7.21800615028443	7.47432246629758	6.65109475605978	6.25618037698142	6.68276991294624	6.41623173668887	6.5131117041074	6.15894287064003
Stc2	6.63553675191785	6.79539033112264	7.15901353580895	7.24428771400055	7.20518721464066	6.92358895948528	7.48809720444534	7.5043899876836	8.42753075111154	7.95579518672299	8.24479669762492	8.11405462933039	8.43075778528104	8.7737194656176
Sdc3	8.95867450565042	8.88944312100927	9.76085963682191	9.24320731267636	9.90676285132968	9.13627599363676	8.27942950739969	8.29866289728692	7.92532893161105	7.60820306517362	7.68920129999518	7.75007048586569	7.97475873047608	7.9216624482967
Sdc4	10.1603529954444	10.2460826270326	9.94250277606358	9.97768204732007	10.1234204779103	10.0167971471413	10.2307566109276	10.2713089454489	12.1221488625888	12.0643507187165	12.0051813576262	11.6350487576949	11.8510384484325	12.0981008594378
Tap2	8.66524707854844	8.89594480732542	8.6841840533446	8.77859627488032	8.83336134409659	8.63260994249878	9.04501969803418	8.74586924691357	9.09682055301582	10.1257828151276	9.20173676713215	9.55934267194417	9.25445704549974	9.30276228436003
Tapbp	9.74768781793945	10.3708301437417	9.21830894104939	9.97361701506503	9.65482575014001	10.2214227848321	10.806083147681	10.7089157468874	10.3797855568515	11.5235403938776	10.3064035197915	10.9866484256325	10.5107671343885	11.181603261557
Sema6d	11.2882587689513	11.4912523492717	11.2003696015978	11.1033737117864	12.1212647676949	11.9682466658826	12.7312392562702	12.5264911698028	12.7160734903193	13.0643909723363	12.2978998399591	12.1803629700677	11.6421789839335	11.9758916636695
Shc2	7.38244246251606	7.59511572293576	7.3215132604278	7.6797404648708	7.81702200930899	7.75745668350663	8.37900139749935	8.35926638519109	8.26799452612404	9.00642426541493	7.87266872475863	8.39236035949223	8.3064673191565	8.49924796138249
Tek	9.23501376795338	9.6491519691307	9.51355193565739	9.34562035968666	9.17042334646082	9.18290578628568	8.74659829395889	8.73732847649555	7.75249438498272	7.84104850186989	7.55497249615294	7.15398768769144	7.08221292311477	7.46214232078398
Tgfa	9.9721871627363	9.98992237429289	9.70941471539669	9.56753213830688	9.76996673845918	9.35932788919562	9.66645481554519	9.64663970760235	10.5474247649996	10.4486594083188	10.1715108436036	10.1585591993156	9.99702278050066	9.96853720398834
Tgfb1	9.46065452198152	9.74245091937791	9.03622032763657	9.51648798090998	9.48464972019355	9.37047381982832	10.0340093213941	10.1137122180976	9.8435002692885	11.1846999530824	10.0658038531486	10.2857108393563	10.4339442447531	10.8424202762824
Tgfb2	10.9124620017495	10.7690609258044	10.7747870596012	10.5457029731097	11.7392511025913	11.6748600442972	11.5644820147849	11.5531295914387	11.8243450271985	11.7120587793851	11.8570288598439	11.4996336518295	11.6609665762504	11.920991802497
Tgfb3	7.82032577789125	7.91956057003949	7.76973868592358	8.04769651294479	8.30563770726424	8.54056204138033	8.31448808103875	8.71181149391459	10.0856915356731	10.2317779871406	10.3980275099988	9.9555859800478	10.450213246245	10.2940876802782
Tgfbr3	11.7005766983065	11.649221142779	11.9356044962501	11.9105415509059	12.1386880990761	11.6254312345263	12.6545006576455	12.4324534256025	12.4408320618476	12.8662739868633	12.2107526072302	12.000759539578	11.0939126836656	11.6411567277924
Thra	8.41655688246807	8.59469782732387	8.45886590570438	8.57982503422973	8.52579092209158	8.41832911609389	8.82688528866659	8.76069666459121	9.03989234288295	9.29001654230611	8.58673097200854	8.80809218267192	8.7565363081188	8.70548033484162
Tie1	9.17161967333216	9.47424133442669	8.64958671983212	9.35879842958392	8.77901014301595	9.45099056873414	9.03160196451192	9.00325085177808	7.21084664797486	8.26598534147131	6.99607233126028	7.15544567143464	6.65021885071058	7.66281788829238
Sema3g	7.65055635263177	8.67438649797689	7.71611294212415	7.70274757051438	10.086146842799	9.26960827651839	11.9675288903878	11.0843725908912	12.1672079988582	12.5812210639056	12.0471187985828	11.8228237384751	12.5585135096336	12.1561801167098
Cd40	6.96744531278059	7.09038769667402	7.15985115908427	6.72913126574318	7.36065398051373	7.22004936055998	7.92736909118077	7.76195672567273	8.0723202160327	8.28315782302269	8.13235577425549	8.02720382468588	9.17855281684316	8.29013407356427
Tnfsf9	10.3825699920409	10.7495828706565	10.6254001828814	10.1458659305833	10.7602126283208	10.1315521880228	11.7412031985321	11.6462396259676	11.5844321940553	11.5746583289054	10.1064072125756	10.7841792287584	10.1107951748983	10.0670860819872
Tyrobp	10.1838301259567	11.0411402903938	10.7516327603497	11.0819048006253	11.2966128420464	10.7696246461359	10.646896169524	10.336884757426	9.99563856018271	9.61173674473859	10.8959296647204	10.5737730864883	11.323361061197	11.6934298932517
Vav1	6.44244592900783	6.41372946410504	6.18473652021174	6.02139088877371	5.80596308066532	6.11009175192513	6.4452135391064	6.02054664877004	7.70668249441656	7.81770638913901	7.06606765753527	7.9040203859982	8.23806074453286	8.07108152661546
Vegfc	7.48896481700485	7.19681356696936	7.63090777601499	7.5946754366425	7.13830252272086	6.85974597278226	6.16482649544185	5.70923548577626	5.6157399727137	5.67474310649017	4.97393265491158	5.13975597548131	5.12759201211504	5.23821364123342
Nudt6	9.46091248976121	9.61406932200638	9.50212370553276	9.25911709702346	9.68389642492495	9.40858662164909	10.1564749910289	9.83091603195579	10.5201894419408	10.6808807688637	10.401164319082	10.1265147679106	9.72157943732721	10.4888915319536
Aplnr	10.728675630228	10.8824413024752	10.5850310646765	10.6516813870194	9.98943849675995	10.0198005849161	7.68444006455154	7.6903961422184	5.89404165137159	6.21194668237118	5.59427981062795	5.75116911049836	5.9429132439827	5.52010790163755
Angptl2	8.2452817298458	9.97441458980553	8.94346426011537	9.37630557920946	10.8607742882017	10.2795804036886	11.1216681971255	11.8705789500557	11.3358575916216	12.143057901245	11.4018810786097	11.809881048332	12.076163565303	12.1977757212812
Map2k1	10.6307767569097	10.8433157459364	10.9431389515689	10.7083450394074	11.0963600365272	10.8314988513849	11.6036003836593	11.255196205493	11.9677947214451	12.1287125888055	11.8777296818452	11.6750806558589	11.6909347203707	11.6543187260243
Tnfrsf12a	11.9403488381211	12.075740522363	11.7547589229175	11.9493966827087	11.723907486836	12.1981377453794	12.4122120394716	12.3447222722683	12.7300452905308	12.8874279784559	12.3364563491323	12.5458462930109	13.1168179581525	12.8709786206135
Hdgfrp3	6.58988330717863	6.70619898742978	6.74962812024181	6.63308241032793	6.83473649409183	6.54877567983962	7.08245777699726	6.96407512170942	7.68058456990328	7.62146583446014	7.35538633739997	7.16065804680837	6.92643832971632	7.46470910358131
Crim1	11.2861638255166	11.2060754085556	11.1438174878448	10.7399999502394	11.8372281803147	11.1606233851289	12.5522404035602	12.1784849697035	12.7091396146395	12.4734300183652	12.6834916311026	12.0241007802529	11.6672588207668	12.1267938320002
Pdgfc	11.1573854656703	10.8571155849824	11.3016482301096	11.0598791188999	10.2439510677687	9.57371534470415	8.97445474378067	8.80436015588989	8.43704043078836	8.79737295798783	8.38993673026136	8.29133649034274	8.38359198250066	8.69917680737624
Clcf1	6.62211040486748	6.01310489169949	5.95498724888146	5.90479716969839	5.96333539662819	5.72500489976897	5.84827239492842	6.18519260177669	7.09062058235621	8.04841603170335	7.28129023236996	7.92617737160715	9.37661814450529	8.57468434331453
Psmd8	11.8604375471103	11.9788119732235	11.7066600494646	11.9503554075558	12.1640118765538	12.4294289728653	12.6626256547358	12.6515493261605	12.7228214031706	12.9135863831147	12.3190395332215	12.6626944078736	13.0283714462796	12.8305680889807
Angptl7	7.78918148659354	7.79952771685694	8.18512816421526	8.14281673975139	8.95240346269202	8.22656151242769	9.28979528101857	8.56522777304656	9.68076915206345	8.78847038640366	8.66654713030341	9.13965622535413	7.84768378771685	8.46866069525516
Nenf	10.2445136868391	10.1539762913909	9.41729135769347	10.0570494678916	10.0116815209988	10.0084076117956	10.0940790056119	10.1164466358795	10.5735042362176	10.8783521454389	10.495203468999	11.0469650432799	10.6599566591513	11.2954607363334
Gkn1	5.61202806232754	5.59970460313269	5.61179206272928	5.36457243229586	6.58269147511082	6.08338358771008	6.67707125203457	6.98099636973059	6.75908923814208	6.31591034362789	8.88012836894338	8.64415912392634	8.38283150038079	9.35354604824183
Sbds	10.2019192846528	10.2554948320604	10.2220027122329	10.1305847194224	10.5707171714799	10.4476494452272	11.3628205255343	10.9345887406794	11.1601758595778	10.9976544192715	10.5955642663257	10.5030664342143	10.5222392060969	10.80529487428
Plxnd1	9.6309932959572	9.88994499410801	8.9807879304941	9.39483993254747	9.39682737570654	9.40140221179829	10.7331272067395	10.6474944034388	10.8378943735522	12.1368203745227	10.6812340186681	11.4345708939634	10.4271934003855	10.8850694425726
Cmtm3	10.6827014516267	10.6148598103586	10.7285489447902	10.6657764759827	10.9396982097109	10.6376319803794	11.3259153511435	11.4715573556169	11.5555841980387	11.5664484414416	11.3901705687496	11.1717954097565	11.7430428091276	11.4530257049328
Adipor2	11.0323150875338	11.1349261710911	11.3471330061713	10.8989852488939	11.3317695859074	10.8176168625724	12.0408742845451	11.5979356836726	11.9850058137573	12.4156630832889	11.5228433698826	11.480528190347	11.3635850564735	11.397062239901
Ifitm1	10.2708033927432	10.9540545062744	10.9325882981238	10.88297541168	9.80554881304403	9.57277979512917	7.8251941335246	8.06862782149538	7.72253433227825	7.16308607215026	7.43954834152052	6.81384530957179	7.73670633660768	7.04119916794167
Pdgfrl	8.64035702095662	8.64823532977363	8.40241948060531	8.52813369334853	8.12637924911328	7.77455647347425	7.36639216140061	7.38450748584996	6.96017574027754	6.51156291701191	6.28286602654588	6.40522657537736	6.47709443355419	6.41518401555378
Psmd11	12.7125123842658	12.5267136712594	12.356681396613	12.2655385734167	12.6239907393986	12.6776863923337	11.9755957966871	12.2760004910643	11.6265883449726	11.6530040191229	11.5306453033009	11.443668288741	11.9939619466358	11.7234028401585
Cmtm8	9.30609131793221	9.23622711127647	9.26680527687247	9.1718948383221	9.23111555524432	9.0469984549166	8.43958989535292	8.57841043305263	8.50172176468216	8.29233543843015	8.5404419286727	8.30420071218455	8.37019916152668	8.36518509741176
Psmd1	10.1926922747132	10.3429158096053	10.9495619249351	10.1417674094655	11.03879830253	10.624992796466	11.2537511839472	10.9104171277884	12.0563068055568	11.8836288342903	12.1263150345715	11.293568208462	12.2830530378255	12.1498125218907
Esm1	6.61101003820331	6.85623875989708	6.58557852019174	6.15238625842844	6.38760379706958	6.63653762123464	5.67646488507544	5.88073449574842	4.16293506943496	4.18245394714956	3.56498780095989	3.79960542245267	3.4027221768456	3.19550508918433
Adipor1	11.9266403174331	11.9065155964461	11.8434559073184	11.7932001111171	12.1214684391884	12.0990041923847	12.2855276400225	12.1979323331853	12.5241266234029	12.5808975558933	12.3384467004345	12.2333683215716	12.6259117648516	12.4636324180926
Nfatc4	7.42086131748832	7.31502272634775	6.95324195452996	6.92598755423901	7.13079705200852	7.18360560929932	6.98760510161016	7.19148369193759	7.31345447595016	7.72168708679067	7.545898888326	7.96365907302211	7.60401200110709	7.68444707791787
Pik3cb	7.86027380357145	8.07194496790105	7.90894497264554	8.01704778860405	8.15183345409406	8.08310697088613	8.44821131154656	8.54550896187593	8.69299203518701	9.02507587184015	9.36453303777934	8.92796754404564	9.13726527496145	9.55177938540581
Cklf	7.36511509170816	7.32529645930144	7.32022290404357	7.51103310313178	7.42330083225518	7.35139864982567	7.41392405303847	7.65004647884679	8.205221433061	8.27222386055568	8.54887583997558	8.64402209016534	7.81797493551009	8.40932728642303
Brd8	9.00443959322658	8.95282859237531	8.67076953606014	8.59244582456875	8.7260341912107	8.62929104154186	8.60897552734639	8.65297400330996	9.21251097622045	9.44645888783681	9.87553435157323	9.859395013677	9.40717002312551	9.70434115916834
Tnfrsf21	11.3283327234589	11.837095693393	11.3951538650536	9.79577830968826	12.2262700839412	12.0985236475621	13.2106314712831	13.0739587722683	12.1854915172413	12.9172350020167	11.6724761713241	11.843848836237	11.8029779375336	12.2818390589785
Cmtm4	9.57743638139315	9.60588689687994	9.49234793600453	9.43927821243224	9.78875095402975	9.63914532104648	10.4525521947134	10.3652944745235	10.3099719464375	10.7802165807089	10.4516459158096	10.3784173334624	10.3923464052005	10.4145457156945
