## Supplemental Table S3 for "Gestationally-Dependent Immune Organization at the Maternal-Fetal Interface"

	e8.5	e8.5.1	e9.0	e9.0.1	e10.5	e10.5.1	e12.0	e12.0.1	e15.0	e15.0.1	e17.0	e17.0.1	e19.0	e19.0.1
Emilin1	9.87305031684522	9.83064037772264	9.54196777880771	9.476964869563	9.0524267630157	8.91908081743267	9.09501717738861	8.79577019405034	10.5509016263413	11.0355270028935	10.4504679325012	10.6353988966731	10.9836292468719	10.7785059307311
Adamts9	10.0601041432621	9.97819992068606	9.88202549263316	9.83267169510768	9.28193002695544	9.40215297007731	8.98575087645444	9.06092825712537	8.13931088318565	8.10059401303196	8.57787440847274	8.41674686880739	8.33975203878426	8.75938889439841
Prkd2	7.93122209624879	7.88531201014466	7.05876023358988	7.57534258823593	7.54281520634738	7.88420715851723	6.34617684337941	6.67113765719607	5.94044868287616	6.77016832010343	5.64645070648318	6.25536854299186	6.22941488124185	6.29812673700064
Mmrn2	8.11573556154858	8.59045605998302	8.42579076830292	8.66068764951986	8.63104242214213	8.34019282486001	8.09959503321942	8.0992741613745	7.10764602720411	7.56367677269341	6.99018340210533	6.17660202839054	6.81833931136285	6.78387567702972
Unc5b	11.2910613128695	10.9700159890673	11.0094983409338	11.1426431806107	10.3049855345098	10.3623592013194	9.60678272556976	9.77829565334968	9.94063073493651	10.2730355952161	10.1627563624691	10.2041138107991	10.2135429169704	10.4104630117401
Mylk	9.5772815296615	9.62790955638922	9.31769524576516	9.5504062691711	9.31124651948072	9.20632087877621	8.63787465619464	8.58463184521856	7.99262116323762	7.96149599881188	8.18466214541475	7.86211039095978	8.48625983962831	8.0536326982821
Adtrp	6.42673439291799	6.08346868990983	6.02431967919541	6.16408229387765	5.85082442109024	6.51429587822946	6.06989546381846	6.33127526714661	6.98477161238543	8.25325185156352	7.5674541811537	7.78243477644509	7.08135028058369	7.04408806067574
Egln1	9.93429386448595	9.95685528187202	9.76914524989275	9.70072060016744	10.0376004877992	9.69795274166971	10.3660128760114	10.2319903329822	11.1002385343672	11.1810174250596	11.2284116728606	11.1872011143638	11.3060679570472	11.1365272225835
Adam12	10.0996279054028	10.018598012848	9.68508865669831	10.0398032603504	9.65133517802188	9.59967113333812	10.2598515205945	10.0359936079431	7.997947208236	9.29172326198192	7.76440720035725	7.46440688552961	7.44527976410513	7.59336124141995
Adm	10.8198190417133	11.5237760902098	10.9304054499681	10.9864365348975	12.5496313915035	12.3001388860608	13.1890841848588	13.0626909214821	13.6464178537627	13.5303328104528	13.2698808571718	13.3300357866688	13.2003357277363	13.27032672081
Angpt2	12.6815700529368	12.8656113015253	12.78548230262	12.6336870796667	12.8826932906475	12.735521331121	12.8552146041032	12.7933448201955	11.8305781898171	12.0151742346384	10.5879752991664	10.5316953100266	11.0652686935384	10.6711111131412
Angpt4	12.5831577687669	12.3353797466032	12.5490982861742	12.1816212739679	12.2404479060239	12.1605313700855	11.1390831679419	10.8454900509444	11.2953683214695	11.5568207118037	10.8796919836764	10.7176233062379	10.6846197713077	10.3671056472072
Agtr1a	7.08042316371117	7.20973602818106	6.98527271425345	7.22576656876369	7.12523780488702	7.42291414990144	7.01972415063125	6.85900047098762	6.73216064048557	6.34886976151828	6.68631842796767	6.59899041238397	6.77193838483447	6.81840322746315
Ahr	8.33623428540306	8.61826802612387	8.02788941377296	8.14995030168105	7.65611018915197	7.69008879197733	7.0745482507521	6.91462431565015	6.21426082891442	5.98927527565298	6.0214353087759	5.80030458453845	5.88374299057045	6.00227495849873
Alox5	10.3427947243224	10.8993289751569	11.0685989374275	10.4782225655132	11.754224027166	11.6875309682091	10.4635223297923	10.6383843235967	9.22877059985967	9.73325433831412	9.04063494007077	9.21506699102051	9.26843673293833	9.0940908850172
Ang	5.47391676130987	5.87877437854749	5.98036810528749	6.07144090968276	5.95056172905206	6.03478796009458	6.97397856040967	6.66294602976806	7.04475474804197	6.85618895081904	6.62579649782177	6.92050768744102	7.54845974462362	7.62241061776505
Anxa3	11.8768691360329	11.6878187476206	11.8622843887172	11.739963255215	12.2558845470776	11.7737623163954	12.410073932975	12.0792704303546	12.8629755222117	12.2972003026704	12.412402334153	12.2847555778109	12.6860625309735	12.59536612246
Aqp1	12.3045603803518	12.3406117807087	11.8883870966714	12.2167352501045	12.7607332517966	12.614712834392	13.4096562456361	13.3147186144895	13.4816731903265	13.5995582832735	13.3766523272265	13.3943162472	13.4631608439324	13.4164395797986
Brca1	6.65321769574361	6.33003844854055	6.50293520510566	6.25410268119416	5.86299682431827	5.85302254751922	5.9880711269336	6.08763256009541	5.95102821304775	5.53931393126741	5.7841636845341	5.47180525428134	5.94094193203004	5.84335579343509
Klf5	12.0914162119725	11.7633675851458	11.9726700399269	12.1049394042708	11.2252634803991	11.0385959924136	11.6609095476945	11.4729466639559	10.2790672918998	10.3565422046182	9.82888382564685	10.1366361603137	9.37286288410033	9.76319576493475
C5ar1	5.35205225634249	5.92115065804719	5.31273777111991	5.30188025283903	4.9878210832815	5.24963495731019	6.20804897901997	6.15532422905059	7.20619387452326	6.69927399361746	9.16419545737647	8.11591758835278	9.63101694951432	9.91473193528698
Runx1	10.4514151357039	10.4887138253444	10.4726390596738	9.90560963524945	10.9455279667492	10.4469054620011	11.1604929237058	10.8984441862946	11.2695381509799	10.8708208843519	10.6247515987263	10.0924254943278	9.84064890910975	10.213528336377
Cd34	10.3505900645513	10.4846114580026	10.1995741989782	10.4884868912978	10.1014872511072	9.99492333026623	9.60672721516596	9.6763326491304	7.36116301625511	8.13821547380045	7.12105685711978	7.14207641566655	7.27623609347017	7.39601388299076
Cd59a	7.80648517855714	8.34245252014231	7.92071608893144	8.06507140853826	8.4913761266321	8.61211655222488	9.30538690647769	9.30557615110853	9.23289095571759	9.92674963843853	9.08339688525971	8.91779870799476	9.28115342786996	9.55576439928888
Cdh13	8.73132582016222	9.31793261386359	8.89720108981302	8.87893373750638	9.72079318183408	9.61741787466965	11.0078668421137	11.0284517405962	11.4234500134993	11.7768043511388	11.2293968548921	11.2623039505065	11.1274050034591	11.5142717110583
Cdh5	8.38194953057142	8.8314719328477	7.85457545215425	8.65439257557409	8.96971459822006	9.32407250924761	10.5583154730546	10.255959763821	9.85965125329397	10.7077551285801	9.06107411676981	9.37757712360073	8.86070834279463	9.20634530138927
Cfh	10.8089561331185	10.6685765619434	11.0694383547183	10.1648428333991	10.4744269168631	9.57231558284138	9.46668625236111	9.41364696739616	7.59630904382589	8.25587835258279	7.81254314841211	7.84792176423139	6.95488259073967	7.84798438310614
Cited1	7.14414836650889	7.3566720442121	7.29842921089031	7.31511332456312	7.41881399112334	7.74267995815442	8.11951699785955	8.80945624782855	9.24397843064273	9.43707373178791	10.3967182230676	10.0513557864707	10.532865308348	10.7975901998414
Cldn5	10.7089597044131	11.05880892823	10.9085660039835	11.1016106846375	11.108117988149	11.2789714985582	11.2877977845679	11.101342794203	9.86333916411865	9.66169972702387	9.25760941609161	8.63728781781647	8.56998088956579	9.07223177347871
Ackr3	10.6800632175064	10.8113080566408	11.0659687365431	10.8335036617927	10.472763936647	9.35007949456844	9.21524418915748	8.91565534047196	8.94836431114642	8.9659227767385	9.96133971545902	10.0836016520479	10.2375111382225	10.1313811270979
Col18a1	9.7411703270155	9.96028870438593	9.45781382783472	9.76095940665329	9.47347644231164	9.30076208572319	8.75553857174325	9.18550731312324	8.27873750383536	8.9428458179839	8.33365629230581	8.2956128348656	8.51119523102327	8.64012922671687
Col3a1	12.5244804995891	12.4420423073544	12.5241116827753	12.5801096729346	12.2806695807763	11.9684464846171	12.8213279528775	12.5659305568436	13.0187593408404	13.4996032587798	13.3071262243201	13.1435606698727	12.8998668745797	13.0483410985736
Col4a1	12.5383293624113	12.658573227102	12.3552877706344	12.6515952909889	12.688792966424	12.9350407057427	13.0807682380161	13.1924273672527	12.952585832463	13.2360134442346	13.3796465458675	13.1063656604923	13.0006724082638	13.3094490685705
Col5a1	8.56129176433923	8.67001176040609	8.68099237702915	8.37451788104629	9.08319208940414	8.37741878411485	9.31225447481707	8.9499288190292	9.3248870915865	9.59220846865315	9.40324002382859	9.04366712394295	9.67747300602354	9.69320466346166
Col1a1	11.5345523897234	11.4313032817743	11.1030818817874	11.175771582592	9.74243239259321	9.53590520299385	8.74232628006087	9.06630988438526	9.22703586099643	9.54907421356537	9.89684853299093	9.10531664656713	10.5239519798444	10.323407225907
Dcn	11.9881417990307	12.3990805486172	12.4946193650819	12.1257950819461	12.6813991903902	12.6366151052498	13.8832936627865	13.4867726877478	14.0900117418473	14.0429201030978	13.9459250507386	13.9590072015198	13.742625333182	14.0198495702148
Gadd45a	7.18211621670791	7.74717925197665	7.33124839105722	7.20763910860955	8.02578184778694	7.9510340431433	9.20275807830525	8.98144455484975	9.16901551639245	9.464592716287	9.49110149691654	9.49800148635127	10.1549104891978	10.1439647669107
Ddit3	8.23698523184636	8.32611484641923	8.53562920182386	8.4367739951162	9.11875164169407	8.67053587199493	9.67936045641923	9.21678222820008	10.0745442369572	9.74024118624206	9.88917538395258	9.74000838574525	9.76205808117439	9.63049284135614
Ednra	6.54726472981205	6.86510224371821	6.46568067315851	6.96203996437795	6.50143914515887	7.31466933893579	9.02197656767305	8.32038990327106	8.92289951651873	9.17521269535018	7.76699261663078	8.62581475855922	7.81215804805501	8.07471414450734
Efnb2	9.81059573300938	9.60753930443157	9.5831297906949	9.41258466531353	9.22431526946961	9.17259502156778	8.85843176689843	8.82190788336246	8.46671275916593	8.17149207902757	8.64601140823617	8.12390928730128	8.34052666406976	8.8211266166539
Emp2	8.75838979806977	8.69390506938195	8.73365261138482	8.64969448899762	8.69680065065102	8.67684213168681	8.78174656623269	9.04458537306893	9.22219113845633	9.68593489386531	9.83452793497606	9.77705801007114	9.6561370106452	9.74550122382269
Eng	8.55531001892129	8.72971590051172	8.59318567586054	8.68766611796934	8.82350417810945	8.73263552588319	8.60847661582495	8.49534339887786	7.83840977236449	8.22393894696312	7.75310306768648	7.89956236015469	8.19211524107638	7.99567671466173
Epn2	7.65658932471357	7.7076490225317	7.52277766952458	7.74106917918963	7.85226731925654	8.12945819070745	8.59176916375275	8.54175100506807	8.85395823240076	9.25243836749397	9.47317402562387	9.37553907352143	9.72111970081313	9.66568766447154
Ereg	5.10387525913774	6.35159299620928	6.0609336595974	5.1124499327243	5.92495498496888	6.77803769314103	4.55857377624063	4.6839771069756	3.61694576003866	3.37573453858316	3.5837597536395	2.98732086592925	4.34653146202802	4.16075887605024
F3	7.46773595730002	8.39105021451196	7.63107517200276	7.78038884662348	8.97707380948558	8.51401571147123	10.0592984885536	9.67186123694863	11.1863711773652	11.0081491603833	10.7541584564309	10.892209615037	11.4098751124459	11.646242326553
Fasl	6.85367135354709	7.67630972700068	7.26193505922098	7.58330846484768	8.03281716269025	7.28331064524579	7.13750352374993	6.95242676071363	6.35208757799023	6.4734784717397	5.4871325781451	5.67471486348554	5.38422253293016	5.11111479926941
Fgfr1	11.6388711910518	11.5282948878341	11.603630053709	11.395838279638	11.9993954630324	11.9081606600003	12.2128535189625	12.1549051110639	12.3655922116976	12.381360980608	12.5338915633209	12.4013894113951	13.0263024567245	12.7812213803086
Flt1	8.44944582232806	8.41924391786515	8.15895801346761	8.38864160033426	8.14559085013968	8.55393642184342	8.54463993476283	8.81686845896612	10.0380396647929	11.16140464626	11.6967298096064	11.2240849042035	10.7229526470407	11.6913993770441
Fn1	6.04727662789158	5.67304754681734	5.47463072580312	5.46881136730338	6.19597745864259	5.10068336173058	6.30879406721648	7.06174380137623	7.14016513459945	7.69980146186361	9.63339306445969	8.56173090197373	9.03910000050799	9.89386272260755
Fosl1	6.96510317184751	7.41293391465336	6.85053691834101	7.09450000483505	7.0454320491549	7.3302715534167	7.76722441476719	7.95924272410487	7.6176951929407	7.93625513239268	7.50435820483431	8.01201548966865	7.96274565653713	8.12695737395627
Tlr3	8.22080393855069	8.18446379387567	7.74309752351362	7.73538678289534	7.0796874402452	6.87130155058667	6.50069053300845	6.9316476037644	6.06374020816327	7.10489224204717	6.55797673879497	6.86905707009429	7.25207877487548	7.12584737616034
Fzd5	7.02266741857899	7.54137544489423	7.25367732910096	6.96259529206695	8.11006042270242	7.71137100576335	8.55722243447718	8.18568817912957	8.84714193159451	9.22119800028117	8.73450302234114	8.80236449449201	8.59927315516604	8.71127807311477
Fzd8	7.20704361318047	7.37423964377229	7.37938703188032	7.26969709730752	7.35997791406688	7.7543196632134	7.63308241032793	7.95501050521529	7.95140129167431	8.40806219635095	7.72049053019606	7.8123185190298	8.03923711509862	7.99920517171365
Gjc1	8.02750242772339	8.01203784464307	8.33727846848134	7.91995974562804	7.82598273823313	7.35639034348808	7.23720996075502	7.59071428589016	6.8380819558992	7.22922258856424	7.18781722405102	6.88289977733044	7.09283112338395	7.49936756634913
Glul	12.5556220613394	12.7194200533258	12.6269911758664	12.6333555987587	12.7148188320774	12.1950596408887	12.4128651298029	12.2795656049429	11.1209344284663	11.7276116371385	11.7122114301244	11.5561697698249	11.948014180772	11.679045026167
Gpld1	11.6200612486592	11.251089432777	11.0790186993819	10.8844078954294	9.97257347741759	9.8535824718931	8.15736714811149	8.31471011882442	7.4064261237481	7.46568067315851	7.26022329766728	7.36659324058212	7.48626386267591	7.38166407192065
H2-M3	8.88189399840485	8.96362150716575	8.92217703099418	8.89582063327178	9.02952190468105	8.9524471461739	9.44362944203183	9.23057530410073	9.92270034881501	9.88631083665431	9.31010831819845	9.51384205969111	9.60319792334147	9.61177177971231
Hand2	13.6301132900355	13.5649913722657	13.5835477595073	13.5156990991983	13.3786812209875	13.3885799881554	13.1673511844101	13.188762990864	12.6102626611861	12.8615785795461	11.6989676612077	11.7623247284427	12.0145969448019	11.7872124630008
Hdac5	7.67113765719607	7.71097169717361	7.3993762017567	7.46215050250444	7.60950381589029	7.78592320854251	7.74637323579607	8.13375359026508	8.14445431392619	8.75210295330528	8.41347984422077	8.50511285841103	8.76840931471574	8.95715429114074
Hbegf	8.50690655458069	8.95830910414378	9.0087451398512	8.69471655739276	9.77182616909593	8.79361631379581	10.1669651939432	10.0614103481006	11.3117239104371	11.1492358627701	11.4346558512296	11.1676652645992	12.2369090192812	11.7879894611982
Hes1	8.71623300619673	8.95729651651797	8.58484227112478	8.72461616828902	8.55466942548041	8.82097350257893	8.16047149413146	8.32364027884028	8.05665938924209	8.15939204028633	7.91273368438526	8.00183601319006	8.04510982456884	8.06256428123602
Hk2	11.9403598507493	11.9548560616017	12.0681498165353	11.9518970017784	12.4030788825234	11.7881351017841	12.8727681715335	12.6519784237219	12.9048825753284	13.0524675205286	12.6720011785542	12.5358536997405	12.4973187095334	12.3206533391018
Hmox1	9.27178514714425	9.20483765142762	9.13331948727498	9.36048499360101	9.63978746790387	9.61923508386814	10.5334952141488	10.562457095011	10.1492072778534	10.9645011583365	11.007099469941	10.7737252340657	10.9713768584395	10.9264642746757
Hpse	9.42227295349646	9.6191506985725	9.3403285954586	9.37294121847408	9.76544523814956	9.51757884781412	11.5773396010087	11.0790740506212	11.3818489777178	11.1531510866397	10.4958520295952	10.6916798438012	9.93823579547043	10.3672847827055
Hpgd	8.61332168661504	8.74986942739684	8.90227259959749	8.08486152476468	11.4783317906408	11.1345713525567	11.3919341560037	11.0760760263112	11.7394118739223	11.465830636633	11.5477341802873	10.6722458779339	12.0584298105712	12.2569151176126
Hspb1	11.8960269531881	12.2105346769596	11.8859727617424	11.9562748673537	12.5430074044657	12.5767743683167	13.054929176035	13.1638630143358	13.3998493343607	13.2126313465587	13.1620562661009	13.1372686376173	13.630283736404	13.4664155492223
Ndst1	9.35820502818586	9.23844773290752	9.34542964258447	9.09573985290634	9.59490679026094	8.71543353429821	9.72066152762434	9.36381499368467	10.1072497745644	10.3676178719038	9.93692792100337	9.63729868736343	10.3383408405265	10.0274747818902
Id1	10.1846150393934	10.3426891829886	10.3379362726856	10.405036129786	9.40777761053613	9.63621314004171	8.776255357805	8.68847762498793	8.25578395699006	8.24933630047095	8.31475542845989	8.30613462003565	8.5020878935657	8.4877194693113
Igf1	10.9890055655333	10.7883317136502	10.8054512735995	10.2231292796187	10.2352316226795	9.73294242220992	9.73225732625695	9.31187997903985	6.34109623795764	6.22034930420045	6.52639751332365	6.23528667965533	6.00425418031665	6.45251307170148
Igf2	8.42522010022431	8.77531726787157	8.54252504747798	8.74399622594264	9.6404618665349	9.62310233404061	8.96598047784681	9.66511381033524	11.5833620627788	12.5289211772658	13.4344053953529	12.9756203351789	12.3903170344738	13.2956217306985
Il6ra	8.407293260839	8.58677224799147	8.57089928635152	8.35357030683697	9.212391811852	8.6493567853695	10.4163404786602	9.46600302436076	10.5611208463868	10.4894385702472	10.3184592055317	10.0054912200479	9.86104346936178	10.2121923719085
Itgb1	10.3079544119003	10.371738534909	9.86237544822053	10.3075298472802	10.2281248278009	10.5916822216083	11.1088739804888	10.9390399393217	10.7439667829549	11.3015464940913	10.8671682936241	10.4362420173558	10.4906844408882	11.279465491794
Itgb1bp1	9.27617559677068	9.20550248223189	9.40997426104134	9.38095017808612	9.40882435493261	8.96705329801405	8.93106840990968	8.82582060069535	8.78966731221678	8.87491374374632	8.79507857400176	8.79393163743532	9.21904264224906	9.09286018688546
Klf2	9.38559281360136	9.66261141419404	9.04076095183937	9.37268008735243	9.22476865594344	9.36722034017926	9.75578556741521	9.64309496735059	9.80273929517034	9.8353856783213	9.14327861161838	9.18271464084429	8.84810022085982	9.52590051873918
Anpep	9.54376458509882	9.64552694484647	9.28903904881274	8.93109501063998	9.72601204531786	9.68377890169152	9.72608359236206	9.99084285437053	10.154953513548	10.952391085465	10.1546270025784	10.8053456656087	10.8395282005044	11.4735616758323
Lef1	7.87094414737212	7.89153462699563	7.96347412397489	8.07927143052254	7.78050039833789	7.78591013449458	7.53085107512718	7.85621385557302	7.37984619230615	7.2585189247113	7.50917326116679	7.25622756258271	7.1895577344393	7.17891378466957
Lox	10.273316563585	10.4853855664681	9.83401746995259	9.85917756254859	9.91129460638698	10.0513054799542	12.5825609423244	11.9747304136663	12.23097660997	12.4318041835525	11.2902331611074	11.563830232181	10.2070314078349	11.7597974919288
Anxa1	12.5631407278652	12.5655947959842	12.7887307696631	12.426447176989	12.9771557576462	12.8024648682285	13.410459831685	13.263343299466	13.513751155503	13.2953010156147	13.2589290174033	13.0690338165554	13.2895251406707	13.4585659212436
Lrp1	10.6113909592326	10.3990236544766	10.0203785749417	9.84510266668438	10.2489166542656	9.56835708509803	10.7913696708799	10.7598332699088	11.0016685597582	11.6080135824595	11.3169619838538	11.2567305831254	11.4160617449539	11.6488918644995
Smad1	9.57728341819737	9.51301297904253	9.7397063639075	9.26692471428477	9.90033399898911	9.09580840915411	8.66739898772607	8.93741207574926	8.40600511930433	8.9761430670974	8.94657589308481	8.93147918871232	8.93949400170414	8.82739987098423
Mef2c	8.39673320529134	8.57340861189512	8.87038013290963	8.46838781662833	8.57070578853707	8.52599053832894	7.73671310044021	7.90003958668085	6.86758763491283	6.70013450036789	7.06534611884589	6.34738219131511	6.6256796236285	7.16600235570795
Meox2	5.80438919853563	5.46796414156951	5.91348784071516	5.59060201943572	5.36621728715454	5.47654370621426	4.93517683868763	4.94780639901126	4.64489455643701	4.33521168170579	4.74835388562939	4.43616183931445	4.63761024622529	4.72344934499596
Foxc1	6.18776774704603	6.24557172023307	6.19817980675019	6.19764919101343	6.7001067500954	6.73534616209708	7.23382096900116	7.28013046112664	6.80614358031767	7.03002702246458	6.41987593042219	6.46406375046302	6.60346315174167	6.65265857551486
Mfge8	11.618522698603	11.6604795332702	11.6179784249531	11.6459632393279	12.0788032761514	12.6446841492691	12.5743700105461	12.2617341265182	12.4231054024975	12.6948527764589	12.2899914792551	12.0796274462455	12.6762515384203	12.6593256593133
Mmp9	8.90877688793968	9.76618434326623	9.07375330148371	9.78233484248051	8.08446826490573	8.09398792692112	7.60037383601438	7.44365637586137	7.12168891597662	7.38298708615715	7.2905902806659	6.97916793108003	7.70829071559954	7.22917451138986
Cited2	10.7800278849124	10.6545653239988	10.2620513758908	10.5149073209111	10.991621045664	10.763772568251	10.7689319500175	11.6076234469983	11.7799901427913	12.4714839430221	12.8094254981883	12.649548325122	12.2303567450561	12.6730831122105
Nos3	8.19335286743505	8.65420637794429	8.33467552993465	8.39874369193819	8.50563691176277	8.47205311035657	8.44599562783455	8.41168469413769	7.49782789160649	7.75542841138966	7.08317081024544	6.90803227732648	6.97533211589791	7.06437631947501
Notch1	8.51346705841291	8.47481321683806	8.44273619718598	8.51057430110811	8.51285500488522	8.4896954561022	8.25649177343396	8.236990013677	7.61009467874511	7.82038960604711	7.85477490107131	7.66095142826012	7.84568448804246	7.80891914025746
Notch4	8.91100541962946	8.57863686247174	7.83476809132788	8.29844754060319	7.74952085966048	7.93682636033577	7.55150832733544	7.6709040527503	6.37096632994125	6.34002810238993	6.43185692742463	6.17062614112954	5.75731666425352	6.52241675449862
Nrp1	10.5268366436038	10.5661216034411	10.6824609335451	10.3756715582884	9.86507903893021	9.61418529967801	8.67934989919995	8.67730738416117	8.0759817990179	8.16444941424838	8.47537271211444	8.35681287394995	8.45571353135309	9.34665777386673
Nrxn3	7.11468976271195	7.26910797309569	6.51566830362157	6.65616740773473	7.10454633862346	7.09312701530744	7.34636302903843	7.25289246167452	7.3913467121185	7.59934755195239	7.09577676821379	7.56394364826825	6.93518862767523	7.50837318757461
Pcsk5	10.3019785369309	10.283786374431	10.844748911253	10.0793167707398	9.61151729581261	9.50765393093611	7.71901911505979	8.21576109497467	7.75206614657404	7.8049699287073	7.61961108877181	7.81381325075062	7.59615993268286	7.54916087307755
Pdcd4	9.44386354235669	9.40069161760201	9.56079518687232	8.96132813824086	10.2622017512208	9.38093070330486	10.8487692366843	10.4730542592112	10.5582092683288	10.3705664507176	11.1443344922504	10.6154760723443	8.14037989669298	9.61608747516738
Pdgfa	7.03748106343568	7.31463308917817	7.77638697075031	7.26101359384294	8.22931393078187	7.79894479144314	8.1066676220014	7.83202287106889	8.6748984331333	8.24866291062417	9.14908912085522	8.95533896089067	9.83777928995712	9.34107621768896
Pecam1	10.8856033424356	11.1522315959886	10.1563296157243	10.8880849071447	10.4526427912996	11.250408570219	10.7263799637517	10.5010579191595	9.17005523886593	9.50036986484128	8.23710477285782	8.26643987751283	8.1076460272041	8.8688595860441
Pgf	7.90848869716106	8.1585390032613	7.61920756746624	8.05840308933299	8.51955369844897	8.59468290024157	9.56081237894851	9.52529371846231	10.7850110095059	10.4062964334529	11.1784718978697	11.4773692124171	10.3970563553881	11.5644448596568
Pik3r3	9.79013179110344	9.42728979435686	9.43915767698173	9.25441452637856	8.99177124919981	8.9159719711983	8.81545694984001	8.68149494618647	8.14831387259339	8.51283525689923	8.43427793545088	7.87553435157324	7.76840269786539	8.55574714695202
Pkm	12.4891570470863	12.6068310641399	12.3649720616836	12.4105499305304	12.4268127384321	12.6383071608366	12.9026754562482	12.9419708265006	12.9858325110804	13.322728258742	12.9755966922598	12.981824475377	13.0650815091082	13.0850200937456
Pknox1	7.58348147557016	7.58721495245253	7.54766574835342	7.62522664667932	6.98293655004793	7.27850521347318	6.69974594797101	7.13535017064689	6.7109854682753	7.06725149126822	7.04416458143367	7.03939066797078	7.31283758680243	7.29349004164571
Serpine1	10.972767313838	10.9699613261894	11.0937819886835	10.7810268716178	12.5281322278615	11.6861341166558	12.8493016845479	12.698553184519	13.6660528668261	13.5927080154072	13.4139737536124	13.3759557622239	13.4525103690858	13.3678239664577
Plau	6.03212288907194	6.16279411930629	5.99810521903664	6.08346868990983	6.20216301365582	6.63370728391689	6.41677219842908	6.51105683030277	7.03593176911538	8.01860635784175	7.22892448425316	8.00950393946943	7.30200824940799	7.98549473784163
Plcd1	8.23686568092897	8.06278011945682	7.93937939749858	7.92646205084033	8.18335748395415	7.923499825923	8.43381491885629	8.40259428477383	8.69488019279919	9.13893219083177	8.59820141583482	8.89452677025739	8.67066332981292	8.62024548948579
Prl7d1	8.00300623736414	8.69754448886581	9.44587772096244	8.4092593902987	11.5197458266773	11.0095886146714	11.1846646246364	12.1381540243412	12.2925563105148	12.3357308887946	12.6374257191222	11.8377394815082	11.8834386810345	12.2950416649771
Prrx1	4.95023510048569	5.24614202305936	5.07805471383792	5.06897169899089	4.71539921228249	4.72191944555154	5.92186473390983	6.31940116685832	7.27788249080578	7.9163512391702	7.74522388412672	8.19627752972796	7.75552188132126	8.18301003676225
Pparg	6.30332412685951	6.77412814429358	6.82764121673657	6.91201507355946	7.57156305219755	7.38570712465793	7.12990118236507	7.54906073272894	8.45990287668798	9.33056960381931	10.2928760549731	9.97100316058855	8.72871643927528	9.03935502322491
Flna	10.7565871775216	10.8801804201284	10.7316168743719	11.0357338670526	10.7980416016124	10.5981986238073	11.0310753363629	10.9809149963519	11.6726480938614	12.1817215803495	12.1543152928392	11.8618057474726	12.6449817290029	12.4682159682466
Stab1	9.39964963365344	9.42314533115894	9.00298936587564	9.47831662097871	9.5620821158659	9.56380259161524	9.55819874311038	9.54436366761764	8.30975372480391	8.14574877310295	8.55489193927522	7.63386709183562	8.45392906064805	8.99047842016497
Ptger4	9.41781454872737	9.59689974525132	9.82222983346047	9.5291357378937	9.50574209650289	9.50154264605724	8.89551772489496	8.93800931942714	8.42296879608746	8.16290486699521	8.48356187283465	8.13650415236168	9.0265732374624	9.07082936863767
Ptn	12.5724051211232	12.3767255731876	12.6118803366297	12.0964447061664	11.9034435492516	10.8688148398076	10.6030949719103	10.9650129580073	8.82900596567751	8.60096473360987	8.68358417795011	7.18369492397791	7.30918528434653	7.65182666242129
Aldh1a2	9.66104409582869	9.92655248404772	9.75858634167792	9.77282260347069	8.80542144617176	8.43691970822096	8.11812608314032	8.6284601219464	8.91213187217824	8.01240106443625	8.92387117944103	8.04351949366274	10.2553012629933	9.34961518318862
Rora	6.49052199702401	6.81530643542882	6.91499497171832	6.59878204013353	7.02233451968182	6.83591144556604	7.47963477484052	7.33768433566651	8.06889111005669	8.50178942593113	9.19872986886563	8.67908242387294	7.3020905269204	8.21752639961939
Rras	9.99711877918434	10.3921928990829	10.1211889906751	10.1183636196794	10.7232488088451	10.4760474666328	11.2274883934271	11.3042435005672	11.6368928353913	12.0692443248424	11.5270395372803	11.5406526036239	11.8896248800687	11.8181003998653
Rxra	8.43474080349323	8.34652259762406	8.03077195540567	7.79176198736822	8.19850397587581	8.13390767825609	8.45772560711075	8.30674526918095	8.73128847951248	9.05139385510106	9.01119649996859	8.98764489013711	9.29280705137435	9.18300010846999
S100a1	11.7981473404955	12.4050347997703	11.777506018187	12.2341608854365	12.9650647414413	13.3320453623172	13.5219508886298	13.4895576114207	13.3591603944594	13.5668434502639	12.7642170474144	13.2035673273476	13.0930129257778	13.2982463306118
Prrx2	9.1537901390709	8.63680585225558	8.64587094860931	8.96700428867771	7.47399791143509	7.78913583013915	6.78229060720404	7.00930237849876	7.00250000686298	7.12327302669333	7.02491801819931	6.99617404371028	7.42996739002583	7.35670725293538
Cx3cl1	8.17841089441228	8.2649726639432	8.03661871835331	8.17595367318565	7.98676928895828	8.07389519323027	7.92075181187871	8.04469464952117	7.13387172586352	7.79128663586966	7.38330684868059	7.22498565223821	7.3460261040547	7.20152604704985
Shc1	11.9421930153673	11.7847554740282	11.2704857262894	11.9427212181724	10.9778086716521	11.4363503027023	11.2950508514076	11.3077592187513	9.91958887343918	10.7954893648577	9.68726019322045	9.9782642842207	9.95423412246299	10.0975475930644
Slit2	7.06090124446172	6.93545974780529	7.43856732348705	7.37129748113813	7.11717554569216	7.30707327245041	7.21800615028443	7.47432246629758	6.65109475605978	6.25618037698142	6.68276991294624	6.41623173668887	6.5131117041074	6.15894287064003
Sox17	10.5802811830515	10.7166420066417	10.3509966230845	10.4564683886486	10.4426625989961	10.5408109528169	10.2603091692563	10.1445193193947	8.8115545174105	8.81355675453181	8.48648913543841	7.96632663604179	8.2747508644146	8.44325853278017
Sox18	8.86706247370889	9.11962852435252	8.58941520304951	9.11936914712522	8.73709858648527	9.01660495919302	8.30346112843037	8.47089472881114	7.5909612413426	7.97660994525966	7.25205984646517	7.50625600221878	7.37371780420708	7.44992447869701
Sox4	9.85909057291927	10.5025315013447	9.72754782364481	10.0167205535637	10.1956920872559	10.2215399972903	9.90330947321686	10.2045124571556	10.9158517493184	11.006459330542	11.8317201185616	11.4389061826693	12.3914492903991	12.426425947995
Sphk1	12.9305695553816	12.7795710158174	12.4448813334782	12.7786874346054	12.2130422322554	12.4043781542987	11.9155149253625	12.1872014237218	10.8925504057661	11.6242133265621	10.252996504797	10.9588129570429	10.2301741868508	10.3584303296809
Pde2a	8.75807327327042	9.14716930240267	8.84317360760414	9.10223294393923	8.7134483802234	9.09679683901853	9.01135586203948	8.97468704127242	8.48834227753252	8.25638798208437	8.06625605971092	7.94937734849624	8.11723789520738	8.20451734783791
Srf	9.68589460811103	9.85768869540258	9.76603522698584	9.90779199835005	9.72250871722957	9.54220774031803	9.89894747178245	9.73869522742768	10.3950606567299	10.8880727268946	10.4811102036217	10.4686657857839	10.858147330764	10.7817785261181
Stat3	11.1345110311438	11.2720587752865	11.0571293668222	11.0757151224729	11.2164524399561	11.1637238842271	11.3864321418858	11.2843811046024	11.2884358539497	12.0179170377801	11.4077473434435	11.3755005203408	11.1086499030667	11.2446920614501
Stra6	9.48538053459448	8.77070353138879	7.73630721434948	8.12233105282198	6.99915442312268	7.66122941311101	6.5021714534394	7.09806367447684	6.78350903885003	6.40694476837608	6.64606182630527	6.76100596354685	6.59250188719397	6.61438593744167
Ccm2	8.48939441338402	8.58475960746476	8.29239526129209	8.39523421222388	8.46384720657653	8.33715802438144	8.56528490337485	8.53031659262844	8.80485380137244	9.05578945912659	9.09498024263958	9.08949550256247	9.41058702841953	9.18731742830669
Tek	9.23501376795338	9.6491519691307	9.51355193565739	9.34562035968666	9.17042334646082	9.18290578628568	8.74659829395889	8.73732847649555	7.75249438498272	7.84104850186989	7.55497249615294	7.15398768769144	7.08221292311477	7.46214232078398
Uts2r	8.23400785808088	8.31197531446116	8.9706207387401	8.33821491283615	9.40676836510277	8.91740191774203	7.97239397602647	8.26169064616857	7.65440689747336	7.60728592245002	7.13861995075301	7.26360723739166	7.12554778856731	7.15187910651233
Tgfa	9.9721871627363	9.98992237429289	9.70941471539669	9.56753213830688	9.76996673845918	9.35932788919562	9.66645481554519	9.64663970760235	10.5474247649996	10.4486594083188	10.1715108436036	10.1585591993156	9.99702278050066	9.96853720398834
Tgfb1	9.46065452198152	9.74245091937791	9.03622032763657	9.51648798090998	9.48464972019355	9.37047381982832	10.0340093213941	10.1137122180976	9.8435002692885	11.1846999530824	10.0658038531486	10.2857108393563	10.4339442447531	10.8424202762824
Tgfb2	10.9124620017495	10.7690609258044	10.7747870596012	10.5457029731097	11.7392511025913	11.6748600442972	11.5644820147849	11.5531295914387	11.8243450271985	11.7120587793851	11.8570288598439	11.4996336518295	11.6609665762504	11.920991802497
Tgfbr3	11.7005766983065	11.649221142779	11.9356044962501	11.9105415509059	12.1386880990761	11.6254312345263	12.6545006576455	12.4324534256025	12.4408320618476	12.8662739868633	12.2107526072302	12.000759539578	11.0939126836656	11.6411567277924
Thbs2	6.62137791617858	7.09505938737255	6.87873760090321	6.70995227069982	11.0401629829887	9.8723347488679	11.0354019078479	11.9374963079674	11.1838878000097	12.2273247278695	12.2378221096855	12.2209127393552	13.0125428350415	12.079059045977
Thy1	10.9120622433707	11.2388961034947	11.0921519276119	11.3525251635551	11.2669727206547	11.3079993651815	10.8124332448342	10.8918945586834	10.2062830229089	10.7529091197578	9.67793629385865	9.84250120559536	9.47258118619158	9.55575098082248
Tie1	9.17161967333216	9.47424133442669	8.64958671983212	9.35879842958392	8.77901014301595	9.45099056873414	9.03160196451192	9.00325085177808	7.21084664797486	8.26598534147131	6.99607233126028	7.15544567143464	6.65021885071058	7.66281788829238
Cd40	6.96744531278059	7.09038769667402	7.15985115908427	6.72913126574318	7.36065398051373	7.22004936055998	7.92736909118077	7.76195672567273	8.0723202160327	8.28315782302269	8.13235577425549	8.02720382468588	9.17855281684316	8.29013407356427
Vegfc	7.48896481700485	7.19681356696936	7.63090777601499	7.5946754366425	7.13830252272086	6.85974597278226	6.16482649544185	5.70923548577626	5.6157399727137	5.67474310649017	4.97393265491158	5.13975597548131	5.12759201211504	5.23821364123342
Vezf1	9.60210125212345	9.76496776719964	9.88242143193747	9.69814206226842	10.1215050257742	9.7688228076527	10.5110716595865	10.3440084500369	10.7293182386754	10.7030877184474	10.4780374707232	10.2352531669638	9.95324049923718	10.4692388644718
Fmnl3	8.23026546884108	8.14244917803582	7.85278541097629	8.02991662930829	7.56288347957083	7.95049174344146	7.14809011694676	7.51803149260217	7.03480996497604	7.29874078434159	7.02428643086242	7.24708253012735	7.5842184192407	7.50748545813353
Wnt4	9.58309593415118	9.4212527588581	9.43654915173818	9.06423887849675	8.49234593294718	8.42493048375796	7.49624661948229	7.78724960846791	7.47746686522722	8.19227308517291	7.64781096221666	7.6975792382833	7.83876272219758	7.46167588600258
Wnt5a	8.93660260726281	8.70582588557569	8.81064232185328	8.86632074405991	8.2389158023354	7.75383849531886	7.71942989352585	7.90096942280702	7.22461915061804	7.97571042547841	7.09835849527489	7.37547391261535	8.06415532954261	8.16912328147676
Zbtb14	7.59303250547583	7.80230309544424	7.7193682842117	7.49714128934059	7.80108103411456	7.54898369696135	7.7417164027677	7.62683334160197	8.15449409904745	8.40130193893363	8.47861998391916	8.38265860761463	7.90936509875401	8.46331592351854
Vash2	8.71840615307593	9.06757956413356	8.88560181728886	8.80900599156079	8.92228408871982	9.0147820792041	8.04358510898567	8.16248196643581	7.96486066424585	8.35428464984213	8.16918843785536	7.94999008052255	8.16805529996698	7.98878124187054
Aplnr	10.728675630228	10.8824413024752	10.5850310646765	10.6516813870194	9.98943849675995	10.0198005849161	7.68444006455154	7.6903961422184	5.89404165137159	6.21194668237118	5.59427981062795	5.75116911049836	5.9429132439827	5.52010790163755
Cib1	9.75889276303808	9.81365134282009	9.80040651737255	9.71898830195933	10.1314814510021	9.81003815666053	10.3616027925936	10.2397190471259	10.3210813902433	10.2887495928856	10.2471478203563	10.3015510666506	10.4848712181995	10.3193255164216
Sgcb	6.62814658056392	7.10113527624624	6.89577520106947	6.86984673607894	6.98583055474904	6.83187724119167	7.99536579692431	7.69460165335612	7.87854143763135	8.26429245829613	7.58586390346269	7.83366810031401	8.04344840702842	7.75461363127825
Sulf1	8.81721392425833	8.82164644528017	9.09989479980192	8.85748964893142	7.49710136055116	7.54392114357355	7.35170782494942	7.43366054696333	7.01641831740687	7.62708878726087	6.6045309908338	6.97808119818916	7.12644636477543	6.95709043028787
Map2k1	10.6307767569097	10.8433157459364	10.9431389515689	10.7083450394074	11.0963600365272	10.8314988513849	11.6036003836593	11.255196205493	11.9677947214451	12.1287125888055	11.8777296818452	11.6750806558589	11.6909347203707	11.6543187260243
Dysf	8.44113899900198	8.26000212538333	8.34937854800611	8.45438978056374	8.2379699544495	8.34036643088989	8.12434881568885	8.2267878707934	7.76089954558242	7.83973288924343	7.68295948118552	7.69909349967267	7.70342605577997	7.54556687840876
Tnfrsf12a	11.9403488381211	12.075740522363	11.7547589229175	11.9493966827087	11.723907486836	12.1981377453794	12.4122120394716	12.3447222722683	12.7300452905308	12.8874279784559	12.3364563491323	12.5458462930109	13.1168179581525	12.8709786206135
Ism1	4.94392132655349	4.79124104598865	4.77978500530113	4.8860623383456	4.79446785442387	5.14958455315814	4.90708294212449	4.86596828884247	5.12474169241965	6.19792434946029	6.48526580311283	6.37623828198792	5.37542178177139	5.4755064723223
Itgb8	4.21924597851919	5.00324241748868	5.13561695066702	3.92599941855622	5.32833384557142	4.94373382963453	7.03901772549808	5.89093302170554	9.65670372161251	9.59083589802465	9.50594649019885	9.25140192989901	10.0996002928191	10.7420550681254
Kctd10	11.3473644729041	11.1624926663415	10.7178588901753	10.8910993997789	10.6338816189505	10.606946468818	11.3656329441451	10.9224647306192	11.1929240095877	11.6279214085229	10.9961493225939	11.1467054929998	11.2184948230954	11.4834424618506
Egfl7	9.90570589714258	10.0271277816319	9.7210803856872	10.0173123073608	9.84310449661493	9.86836267065889	9.61795776971684	9.55624354842648	8.46149991090047	8.63644336606249	8.19691681732122	8.35007728391593	8.2607690246181	8.44503140468348
Tmem204	10.3230615176796	10.059867630228	10.1350320222882	9.85586047915086	9.99630258668749	9.34459329439469	8.70457805731977	8.75293587274645	8.10521710609709	8.10102493808963	7.93502357308183	8.2845650279151	7.9585933133132	7.62530702393643
Fbxw7	10.2503659316118	10.1292907456477	10.154015544936	9.73577093138826	10.1068416382801	9.66382669444322	9.27620584543753	9.23013094599735	8.94092431889238	9.06498790778486	9.08170445242968	8.58756376789595	8.80317859269177	9.20030767773776
Hs6st1	8.17190734457474	8.34398958014196	8.01487411458538	8.01896792788036	8.46876250241729	8.06798820630355	7.92282223082373	8.38430025294472	8.883776586685	8.7741709829347	9.35593026076182	9.35739365135015	9.9541483167092	9.46142624053047
Ramp1	9.67596408766798	10.1357451927341	9.54692339064784	9.65891123438026	10.2438987199549	9.73276100519897	11.7169338951681	11.3122975923323	12.8336345026204	12.6120960433308	12.4365488914825	12.4945396166758	12.4786854513849	12.5464054422682
Nus1	7.77881307775852	7.42330083225518	7.67539960052987	7.65069276717138	7.67412869633935	7.5991392312819	7.00183601319006	7.13863018920422	6.78045446632361	6.80924721775119	6.63484008525143	6.40178403826703	6.45308951399201	6.70677917637176
Htatip2	9.4875506620663	9.54618451013294	9.61305273776647	9.32940170099171	9.87448038892712	9.47800105583793	9.91555077732797	9.7290530698765	10.3692625323909	10.426606515515	10.4660774813288	10.4301294772565	10.75284056296	10.5483181292516
Reck	7.24084856190448	7.41750656407332	7.35046188647822	7.55974417099006	7.97045681262537	7.68411741283916	8.31991142140358	8.28910592678334	8.93269310990446	9.2608842595143	8.33177238451221	8.73146838466289	8.51127431118855	8.87479696589867
Ramp2	10.5488739138847	10.7675480420045	10.1902518692936	10.6402937483867	9.95397378078485	10.0625319027176	9.623148070781	9.85987173822982	8.78848343727065	9.07633729108218	8.57816886916189	8.73600949195778	8.59983847454666	8.83417394746913
Svep1	7.81902945543852	8.04624002478394	7.77762354590312	8.01876768490101	9.7908632458286	8.76737671898088	10.7294576027346	10.6866948577226	10.5229708396552	11.0492162110375	10.564406750839	10.3801168552206	10.0739407027214	10.4783115643892
Angptl7	7.78918148659354	7.79952771685694	8.18512816421526	8.14281673975139	8.95240346269202	8.22656151242769	9.28979528101857	8.56522777304656	9.68076915206345	8.78847038640366	8.66654713030341	9.13965622535413	7.84768378771685	8.46866069525516
Rgcc	10.4499853309512	10.7883178456417	10.6433908455833	10.2783646596431	11.4385163837839	10.8775011733883	11.8337724458089	10.4626351866412	12.0121915257159	11.9419961269593	12.1341586780336	12.6441794074232	13.2055487584487	12.9069302316075
Clec14a	5.705120874259	6.1524268228811	5.69799616602105	5.60537580326534	5.36467747908116	5.26813492392489	4.48000655138599	4.61624005561848	4.58327837390834	5.07916474203731	4.43115491042936	4.19849415363908	4.28006548636163	4.43429461795993
Plxnd1	9.6309932959572	9.88994499410801	8.9807879304941	9.39483993254747	9.39682737570654	9.40140221179829	10.7331272067395	10.6474944034388	10.8378943735522	12.1368203745227	10.6812340186681	11.4345708939634	10.4271934003855	10.8850694425726
Adipor2	11.0323150875338	11.1349261710911	11.3471330061713	10.8989852488939	11.3317695859074	10.8176168625724	12.0408742845451	11.5979356836726	11.9850058137573	12.4156630832889	11.5228433698826	11.480528190347	11.3635850564735	11.397062239901
Ecscr	8.51484027210664	8.77496491514959	8.7082182806737	8.6520490309976	8.77175355426079	8.68293490893002	8.50522006662962	8.58608916617544	7.74419474011842	7.66178522217435	7.49238999956632	7.23963671422046	7.47965902405753	7.58062037379097
Pdcl3	10.1217174039111	10.1325896944429	9.9599642708626	9.87337643653384	10.1544409342068	9.86167317258526	10.3097707745577	10.1059477828562	10.6612632665814	10.3198572436442	10.3324461305455	10.1578496434129	10.0990242527194	10.5932071557728
Dab2ip	8.55862734444452	8.6176951929407	8.44538737324481	8.52504701054329	8.64848701426319	8.60473482858555	8.94816278662799	8.83633444645848	9.05838955940338	9.75779000799425	9.68276815756837	9.58085775986819	9.43383786461944	9.36875962027012
Rasip1	8.23280463542419	8.52317770892943	7.83666897126804	8.52822357370741	7.98461783032141	8.3681048081925	8.09148827976428	8.15808956790996	6.89320443770638	7.14731687576924	6.64267269454181	6.6488249215234	6.43066998496699	6.67630972700068
Sash1	10.07494288606	10.2194202439437	10.0300863552959	10.0681454489292	10.7335204308109	9.95499742357364	10.9805623253307	10.739163746876	11.0691375637126	10.997210536661	11.019719981372	10.8077775247187	10.885572839194	10.725206896482
Esm1	6.61101003820331	6.85623875989708	6.58557852019174	6.15238625842844	6.38760379706958	6.63653762123464	5.67646488507544	5.88073449574842	4.16293506943496	4.18245394714956	3.56498780095989	3.79960542245267	3.4027221768456	3.19550508918433
Syde1	8.58362814232365	8.49202941494875	8.21200020246849	8.53047656800823	8.59117822790878	8.71662057343868	9.06737788882955	9.02673644217051	8.96294226335448	9.76000798683207	9.55777958563534	9.48812131184102	9.32403199314753	9.53024245168088
Jmjd8	8.26458334409686	8.27226585803397	7.85987018563681	8.22554005008672	7.9984606800754	8.14422485944605	8.75022126133125	8.47527137036662	8.90800825122957	9.3798007159541	8.63732042621168	8.87799265181619	8.72360634108063	9.02920439042511
Prcp	8.89607805539706	9.18254581601721	8.41196003904251	9.0632278807729	8.39465132590898	8.97628629732309	8.35821162287581	8.42092025093732	7.78935105506095	8.10575663794194	7.62690633069132	7.75170472151633	8.065534615265	8.15981584744048
Plcd3	10.046192268538	9.64233695360584	9.51228813021055	9.75010734354577	9.14866977597899	9.08102532467074	9.1046642695627	9.06535150479965	8.79458482074064	9.23362446975852	8.55146218471915	8.84340604754687	8.77423029587635	8.68007113151415
Rspo3	8.08239390607768	8.10355533795854	8.82902499955619	8.17886897978002	8.01397024021279	7.2699588530908	7.51382232521165	8.05449036293518	6.42877889133759	6.47182150844338	6.40776061856232	6.1906148602095	6.33421070383966	6.29777835515853
Nfatc4	7.42086131748832	7.31502272634775	6.95324195452996	6.92598755423901	7.13079705200852	7.18360560929932	6.98760510161016	7.19148369193759	7.31345447595016	7.72168708679067	7.545898888326	7.96365907302211	7.60401200110709	7.68444707791787
Bmper	7.69508210027311	7.31035829961859	7.46952786221403	7.30331499295886	6.47045552004783	6.40253459792687	6.43130537140263	6.89201451596033	6.26517431846134	6.37858098192497	7.36942286013679	6.79693513247838	7.53559421198895	7.52211069058349
Robo4	7.78221196336343	7.86040417908167	7.80773486759114	7.90700480444522	7.48273536647075	7.66219125496401	7.35187563513089	7.48601441250828	6.97126763369476	7.02530569801455	6.93063090531437	6.92269737595445	7.01132790505465	6.98650195414996
Pik3cb	7.86027380357145	8.07194496790105	7.90894497264554	8.01704778860405	8.15183345409406	8.08310697088613	8.44821131154656	8.54550896187593	8.69299203518701	9.02507587184015	9.36453303777934	8.92796754404564	9.13726527496145	9.55177938540581
Lrg1	8.77974233303843	8.97788664381901	8.36675058735116	8.67979323590684	7.74727325787166	8.16390624412321	7.52315418027008	7.3094308781034	6.84888579366998	7.07911139483591	6.93760333832008	7.08659271866236	6.71582474757611	7.66205592339751
Myh10	9.5285674120873	9.53256632326751	9.70413881388788	9.40073644019019	8.58367702792825	8.285670387246	7.74401305023727	7.72756654256219	8.11187639395595	8.08116916664464	8.220228366687	8.05889008231146	8.27045886158012	8.32622273096222
Hdac9	8.10802256251641	8.46828598302126	7.99573889016925	7.84019884144316	8.02388184809201	8.33954272955398	8.45754504555438	8.52049689584843	7.07726436570316	7.03540396994207	6.4074377330292	6.10979931938558	5.50382573799575	6.45713459431804
Jam3	8.97454365217726	9.08891541283964	9.18105035749324	9.11911491219155	9.19734694759979	9.00130966551338	8.5070612159403	8.60174479366828	7.69625817165974	7.64407979017748	7.5448330971423	7.6903961422184	7.68272778328792	7.73290003710017
Mcam	8.28634983220727	8.50952958676673	7.94991423257592	8.43756899342059	7.99026850966012	8.41344176281437	7.93573670923722	8.12330924417789	7.27326410476611	7.61295693565562	7.1196881745192	7.49959877450518	7.1311881769025	7.70000268181938
Tiparp	9.33013259158218	9.34461770399517	9.89028099941677	9.24185209794994	10.1053755817663	9.57576045571971	9.9548695079381	9.83040587174352	10.7014173675847	10.6010966305325	10.1753412086831	10.1363811049476	9.32087499408572	9.6329588567598
